# Tier-based standards for FAIR sequence data and metadata sharing in microbiome research

**DOI:** 10.1101/2025.02.06.636914

**Authors:** Lina Kim, Anton Lavrinienko, Zuzana Sebechlebska, Sven Stoltenberg, Nicholas A. Bokulich

**Affiliations:** Department of Health Sciences and Technology, ETH Zurich, Switzerland

**Author notes:** Corresponding author: Nicholas A. Bokulich. These authors contributed equally to this publication (Lina Kim, Anton Lavrinienko).

**Keywords:** microbiome, data availability statement, data sharing, meta-research, metadata

## Abstract

Microbiome research is a growing, data-driven field within the life sciences. While policies exist for sharing microbiome sequence data and using standardized metadata schemes, compliance among researchers varies. To promote open research data best practices in microbiome research and adjacent communities, we (1) propose two tiered badge systems to evaluate data/metadata sharing compliance, and (2) developed an automated evaluation tool to determine adherence to data reporting standards in publications with amplicon and metagenome sequence data. In a systematic evaluation of publications (n = 2929) spanning human gut microbiome research, and in three case studies of soil and gut microbiota used to manually validate the evaluation tool (n = 370), we found nearly half of publications do not meet minimum standards for sequence data availability. Moreover, poor standardization of metadata creates a high barrier to harmonization and cross-study comparison. Using this badge system and evaluation tool, our proof-of-concept work exposes the (i) ineffectiveness of sequence data availability statements, and (ii) lack of consistent metadata reports used for annotation of microbial data. We highlight the need for improved practices and infrastructure that reduce barriers to data submission and maximize reproducibility in microbiome research. We anticipate that our tiered badge framework will promote dialogue regarding data sharing practices and facilitate microbiome data reuse, supporting best practices that make microbiome data FAIR.

**Graphical Abstract:** 
