## Supplemental Tables for "Tier-based standards for FAIR sequence data and metadata sharing in microbiome research"

### Sheet: README
Supplementary Table 1. Manual badge assignments of 2024 human gut microbiome publications; condensed from software outputs.
Supplementary Table 2. Manual badge assignments of 2013-2023 human mycobiota publications; condensed from software outputs.
Supplementary Table 3. Variations of metadata identifiers used throughout 42 human microbiome-associated publications in Case Study 1.
Supplementary Table 4. An evaluation of data reporting practices by publisher. Publishing groups were included if they were associated with at least 10 articles in our dataset.
Notes for S. Tables 1 and 2:
If a study performed both marker-gene and shotgun metagenomics sequencing, the article was labeled "marker-gene".
If a study performed shotgun metagenomics sequencing, the column for primer sequences was set to NA.
Public data availability as of 2024 November 6.

### Sheet: S. Table 1
PMC ID	Badge	Accession IDs available?	Database	Sequencing method	Primer sequences?	Links code repository?
PMC10813514	00_None	FALSE		marker-gene	FALSE	FALSE
PMC10814853	00_None	FALSE		shotgun	NA	TRUE
PMC10821022	00_None	FALSE		marker-gene	TRUE	TRUE
PMC10824975	00_None	FALSE		marker-gene	TRUE	FALSE
PMC10828666	00_None	FALSE		marker-gene	TRUE	FALSE
PMC10835015	00_None	FALSE		marker-gene	FALSE	FALSE
PMC10844036	00_None	FALSE		marker-gene	FALSE	FALSE
PMC10878022	00_None	FALSE		marker-gene	FALSE	TRUE
PMC10881109	00_None	FALSE		shotgun	NA	FALSE
PMC10885071	00_None	FALSE		marker-gene	TRUE	FALSE
PMC10892346	00_None	FALSE		marker-gene	TRUE	FALSE
PMC10907812	00_None	FALSE		marker-gene	FALSE	TRUE
PMC10909814	00_None	FALSE		shotgun	NA	FALSE
PMC10910051	00_None	"Data not disclosed"	NMDC	shotgun	NA	TRUE
PMC10930907	00_None	FALSE		marker-gene	TRUE	FALSE
PMC10938217	00_None	FALSE		marker-gene	FALSE	FALSE
PMC10967912	00_None	FALSE		marker-gene	FALSE	FALSE
PMC10973929	00_None	FALSE		marker-gene	TRUE	FALSE
PMC11000514	00_None	FALSE		marker-gene	FALSE	FALSE
PMC11006835	00_None	FALSE		shotgun	NA	FALSE
PMC11012253	00_None	FALSE		marker-gene	FALSE	FALSE
PMC11017998	00_None	FALSE		marker-gene	TRUE	FALSE
PMC11020204	00_None	FALSE		shotgun	NA	FALSE
PMC11052010	00_None	FALSE		shotgun	NA	FALSE
PMC11077820	00_None	"No public data is associated with this project"	EMBL-EBI European Nucleotide Archive	shotgun	NA	FALSE
PMC11089716	00_None	No public records found for given accession IDs	EMBL-EBI European Nucleotide Archive, NCBI Sequence Read Archive	marker-gene	FALSE	FALSE
PMC11098719	00_None	FALSE		marker-gene	FALSE	FALSE
PMC11123992	00_None	FALSE		marker-gene	FALSE	FALSE
PMC11124125	00_None	FALSE		shotgun	NA	FALSE
PMC11132091	00_None	FALSE		marker-gene	FALSE	FALSE
PMC11137223	00_None	No public records found for given accession IDs	NCBI Sequence Read Archive	marker-gene	TRUE	FALSE
PMC11168268	00_None	FALSE		marker-gene	FALSE	FALSE
PMC11173755	00_None	FALSE		shotgun	NA	FALSE
PMC11174071	00_None	FALSE		marker-gene	FALSE	FALSE
PMC11201546	00_None	FALSE		shotgun	NA	TRUE
PMC11240908	00_None	FALSE		shotgun	NA	FALSE
PMC11246047	00_None	FALSE		marker-gene	FALSE	TRUE
PMC11254947	00_None	FALSE		shotgun	NA	TRUE
PMC10846256	01_Bronze	TRUE	EMBL-EBI European Nucleotide Archive	marker-gene	FALSE	TRUE
PMC10952111	01_Bronze	TRUE	NCBI Sequence Read Archive	marker-gene	TRUE	FALSE
PMC11116651	01_Bronze	TRUE	NCBI Sequence Read Archive	marker-gene	FALSE	FALSE
PMC11118803	01_Bronze	TRUE	NCBI Sequence Read Archive	marker-gene	FALSE	FALSE
PMC11148165	01_Bronze	TRUE	NCBI Sequence Read Archive	marker-gene	FALSE	TRUE
PMC11212766	01_Bronze	TRUE	NCBI Sequence Read Archive	marker-gene	FALSE	FALSE
PMC10767324	02_Silver	TRUE	NIG DNA Data Bank of Japan	marker-gene	TRUE	FALSE
PMC10825054	02_Silver	TRUE	NCBI Sequence Read Archive	marker-gene	TRUE	TRUE
PMC10832282	02_Silver	TRUE	NCBI Sequence Read Archive	marker-gene	TRUE	FALSE
PMC10851434	02_Silver	TRUE	NCBI Sequence Read Archive	marker-gene	TRUE	FALSE
PMC10873414	02_Silver	TRUE	NCBI Sequence Read Archive	shotgun	NA	FALSE
PMC10899393	02_Silver	TRUE	NCBI Sequence Read Archive	marker-gene	TRUE	FALSE
PMC10908214	02_Silver	TRUE	NCBI Sequence Read Archive	marker-gene	TRUE	FALSE
PMC10923939	02_Silver	TRUE	NCBI Sequence Read Archive	marker-gene	TRUE	FALSE
PMC10926694	02_Silver	TRUE	NIG DNA Data Bank of Japan	shotgun	NA	FALSE
PMC10949422	02_Silver	TRUE	NCBI Sequence Read Archive	marker-gene	TRUE	FALSE
PMC10957563	02_Silver	TRUE	NCBI Sequence Read Archive	shotgun	NA	FALSE
PMC10958879	02_Silver	TRUE	EMBL-EBI European Nucleotide Archive, NCBI Sequence Read Archive	marker-gene	TRUE	TRUE
PMC10970062	02_Silver	TRUE	NCBI Sequence Read Archive	marker-gene	TRUE	FALSE
PMC10986321	02_Silver	TRUE	EMBL-EBI European Nucleotide Archive, NCBI Sequence Read Archive	shotgun	NA	FALSE
PMC11001937	02_Silver	TRUE	NCBI Sequence Read Archive	shotgun	NA	FALSE
PMC11013109	02_Silver	TRUE	NCBI Sequence Read Archive	shotgun	NA	FALSE
PMC11024242	02_Silver	TRUE	NCBI Sequence Read Archive	shotgun	NA	FALSE
PMC11034497	02_Silver	TRUE	NCBI Sequence Read Archive	marker-gene	TRUE	TRUE
PMC11054128	02_Silver	TRUE	NCBI Sequence Read Archive	shotgun	NA	FALSE
PMC11092197	02_Silver	TRUE	EMBL-EBI European Nucleotide Archive	shotgun	NA	TRUE
PMC11094713	02_Silver	TRUE	NCBI Sequence Read Archive	marker-gene	TRUE	FALSE
PMC11127362	02_Silver	TRUE	NCBI Sequence Read Archive	shotgun	NA	FALSE
PMC11142649	02_Silver	TRUE	NCBI Sequence Read Archive	shotgun	NA	FALSE
PMC11143213	02_Silver	TRUE	EMBL-EBI European Nucleotide Archive, NCBI Sequence Read Archive	shotgun	NA	TRUE
PMC11148242	02_Silver	TRUE	EMBL-EBI European Nucleotide Archive	marker-gene	TRUE	FALSE
PMC11170330	02_Silver	TRUE	GSA	marker-gene	TRUE	TRUE
PMC11178274	02_Silver	TRUE	EMBL-EBI European Nucleotide Archive	shotgun	NA	FALSE
PMC11179378	02_Silver	TRUE	NCBI Sequence Read Archive	marker-gene	TRUE	FALSE
PMC11180985	02_Silver	TRUE	NCBI Sequence Read Archive	marker-gene	TRUE	FALSE
PMC11208268	02_Silver	TRUE	GSA	shotgun	NA	TRUE
PMC11211266	02_Silver	TRUE	Figshare	marker-gene	TRUE	FALSE
PMC11215963	02_Silver	TRUE	EMBL-EBI European Nucleotide Archive	shotgun	NA	FALSE
PMC11218497	02_Silver	TRUE	NCBI Sequence Read Archive	marker-gene	TRUE	FALSE
PMC11238135	02_Silver	TRUE	NCBI Sequence Read Archive	shotgun	NA	FALSE
PMC10876974	03_Gold	TRUE	NCBI Sequence Read Archive	shotgun	NA	TRUE
PMC10913427	03_Gold	TRUE	NGDC	shotgun	NA	TRUE
PMC10917986	03_Gold	TRUE	NIG DNA Data Bank of Japan	marker-gene	TRUE	TRUE
PMC10981462	03_Gold	TRUE	EMBL-EBI European Nucleotide Archive	shotgun	NA	TRUE
PMC10997323	03_Gold	TRUE	EMBL-EBI European Nucleotide Archive, NCBI Sequence Read Archive	shotgun	NA	TRUE
PMC11009740	03_Gold	TRUE	NCBI Sequence Read Archive	marker-gene	TRUE	TRUE
PMC11082422	03_Gold	TRUE	EMBL-EBI European Nucleotide Archive	marker-gene	TRUE	TRUE

### Sheet: S. Table 2
PMC ID	Badge	Accession IDs available?	Database	Sequencing method	Primer sequences?	Links code repository?	Publishing Group	Journal Name	Publish Year
PMC4173762	00_None	FALSE		marker-gene	FALSE	FALSE	American Society for Microbiology	mBio	2014
PMC5030358	00_None	FALSE		marker-gene	TRUE	FALSE	American Society for Microbiology	mBio	2016
PMC8263004	00_None	FALSE		marker-gene	FALSE	FALSE	American Society for Microbiology	mBio	2021
PMC8386383	00_None	FALSE		marker-gene	FALSE	FALSE	American Society for Microbiology	mSphere	2021
PMC9765473	00_None	FALSE		marker-gene	FALSE	FALSE	American Society for Microbiology	mBio	2022
PMC10580825	00_None	FALSE		marker-gene	TRUE	FALSE	American Society for Microbiology	Microbiology Spectrum	2023
PMC6196340	00_None	FALSE		marker-gene	TRUE	FALSE	Baishideng Publishing Group Inc	World Journal of Gastroenterology	2018
PMC8326252	00_None	FALSE		marker-gene	TRUE	FALSE	Baishideng Publishing Group Inc	World Journal of Gastroenterology	2021
PMC10122788	00_None	FALSE		shotgun	NA	FALSE	Baishideng Publishing Group Inc	World Journal of Gastroenterology	2023
PMC4924232	00_None	FALSE		marker-gene	TRUE	FALSE	BioMed Central	BMC Research Notes	2016
PMC5571498	00_None	FALSE		marker-gene	TRUE	FALSE	BioMed Central	Microbiome	2017
PMC6413461	00_None	"No public data is linked to this project."	EMBL-EBI European Nucleotide Archive	marker-gene	FALSE	FALSE	BioMed Central	Microbiome	2019
PMC6819376	00_None	FALSE		marker-gene	TRUE	FALSE	BioMed Central	Journal of Translational Medicine	2019
PMC7667786	00_None	FALSE		marker-gene	TRUE	FALSE	BioMed Central	Microbiome	2020
PMC8482594	00_None	FALSE		marker-gene	TRUE	FALSE	BioMed Central	Gut Pathogens	2021
PMC9063241	00_None	Controlled access; "access to existing and new data will be subject to costs."	Twins UK King's College London	shotgun	NA	FALSE	BioMed Central	Environmental Health	2022
PMC10155393	00_None	FALSE		marker-gene	TRUE	FALSE	BioMed Central	Arthritis Research & Therapy	2023
PMC10324172	00_None	FALSE		marker-gene	TRUE	FALSE	BioMed Central	Gut Pathogens	2023
PMC5532459	00_None	FALSE		marker-gene	FALSE	FALSE	BMJ Publishing Group	Gut	2016
PMC6580778	00_None	FALSE		shotgun	NA	FALSE	BMJ Publishing Group	Gut	2018
PMC10749022	00_None						BMJ Publishing Group	RMD Open	2023
PMC6075469	00_None	FALSE		marker-gene	TRUE	FALSE	Elsevier	The Journal of Allergy and Clinical Immunology	2018
PMC7318920	00_None	FALSE		shotgun	NA	FALSE	Elsevier	Gastroenterology	2020
PMC7475073	00_None	FALSE		marker-gene	TRUE	FALSE	Elsevier	EBioMedicine	2020
PMC8714770	00_None	FALSE		shotgun	NA	FALSE	Elsevier	Current Research in Microbial Sciences	2021
PMC9638757	00_None	FALSE		marker-gene	TRUE	FALSE	Elsevier	European Urology Open Science	2022
PMC11258666	00_None	FALSE		marker-gene	TRUE	FALSE	Elsevier	Journal of Advanced Research	2023
PMC5411419	00_None	FALSE		marker-gene	TRUE	FALSE	Frontiers Media S.A.	Frontiers in Microbiology	2017
PMC7680752	00_None	FALSE		marker-gene	FALSE	FALSE	Frontiers Media S.A.	Frontiers in Pediatrics	2020
PMC8873986	00_None	Broken link	Westlake Laboratory database	marker-gene	TRUE	FALSE	Frontiers Media S.A.	Frontiers in Nutrition	2022
PMC8964356	00_None	"The data under accession will be available on 2026-05-30"	Genome Sequence Archive (GSA)	marker-gene	TRUE	FALSE	Frontiers Media S.A.	Frontiers in Microbiology	2022
PMC9354959	00_None	FALSE		marker-gene	FALSE	FALSE	Frontiers Media S.A.	Frontiers in Nutrition	2022
PMC9376942	00_None	FALSE		marker-gene	TRUE	FALSE	Frontiers Media S.A.	Frontiers in Immunology	2022
PMC9835811	00_None	FALSE		marker-gene	TRUE	FALSE	Frontiers Media S.A.	Frontiers in Immunology	2022
PMC9940757	00_None	FALSE		shotgun	NA	FALSE	Frontiers Media S.A.	Frontiers in Cellular and Infection Microbiology	2023
PMC7519184	00_None	FALSE		marker-gene	TRUE	FALSE	Hindawi	Disease Markers	2020
PMC8238386	00_None	FALSE		marker-gene	FALSE	FALSE	John Wiley and Sons Inc.	Clinical and Translational Allergy	2021
PMC8004025	00_None	FALSE		marker-gene	TRUE	FALSE	MDPI	Nutrients	2021
PMC8064496	00_None	FALSE		marker-gene	TRUE	FALSE	MDPI	Nutrients	2021
PMC8928933	00_None	FALSE		marker-gene	TRUE	FALSE	MDPI	Current Issues in Molecular Biology	2021
PMC8877467	00_None	FALSE		shotgun	NA	FALSE	MDPI	Microorganisms	2022
PMC9032081	00_None	"No public data is linked to this project."	EMBL-EBI European Nucleotide Archive	marker-gene	TRUE	FALSE	MDPI	Journal of Fungi	2022
PMC9164086	00_None	FALSE		marker-gene	TRUE	FALSE	MDPI	Current Issues in Molecular Biology	2022
PMC9318871	00_None	FALSE		marker-gene	TRUE	FALSE	MDPI	International Journal of Molecular Sciences	2022
PMC9412373	00_None	FALSE		marker-gene	TRUE	FALSE	MDPI	Viruses	2022
PMC9779860	00_None	"No public data is linked to this project."	NCBI Sequence Read Archive	marker-gene	TRUE	FALSE	MDPI	International Journal of Molecular Sciences	2022
PMC10180985	00_None	FALSE		marker-gene	FALSE	FALSE	MDPI	Nutrients	2023
PMC10223777	00_None	FALSE		marker-gene	TRUE	FALSE	MDPI	Microorganisms	2023
PMC9856008	00_None	FALSE		marker-gene	FALSE	FALSE	MDPI	Biomedicines	2023
PMC10605408	00_None						MDPI	Cancers	2023
PMC10668753	00_None						MDPI	Antibiotics	2023
PMC4600977	00_None	FALSE		marker-gene	TRUE	FALSE	Nature Portfolio	Scientific Reports	2015
PMC6731296	00_None	FALSE		marker-gene	FALSE	FALSE	Nature Portfolio	Scientific Reports	2019
PMC7295773	00_None	"Sequencing data have been deposited in the European Bioinformatics Institute (EBI) European Nucleotide Archive (ENA) under accession number XXXX"		marker-gene	FALSE	FALSE	Nature Portfolio	Scientific Reports	2020
PMC7591866	00_None	FALSE		shotgun	NA	FALSE	Nature Portfolio	Scientific Reports	2020
PMC7794320	00_None	FALSE		marker-gene	TRUE	FALSE	Nature Portfolio	Scientific Reports	2021
PMC9033777	00_None	"No public data is linked to this project."	EMBL-EBI European Nucleotide Archive	marker-gene	TRUE	FALSE	Nature Portfolio	Scientific Reports	2022
PMC9582043	00_None	FALSE		marker-gene	TRUE	FALSE	Nature Portfolio	Pediatric Research	2023
PMC9974954	00_None	No FASTQs available	National Microbiology Data Center (NMDC)	marker-gene	FALSE	FALSE	Nature Portfolio	Communications Biology	2023
PMC6014669	00_None	FALSE		marker-gene	TRUE	FALSE	Public Library of Science	PLoS ONE	2018
PMC6581275	00_None	FALSE		marker-gene	FALSE	FALSE	Public Library of Science	PLoS ONE	2019
PMC7672770	00_None	FALSE		marker-gene	TRUE	FALSE	SAGE Publications	Therapeutic Advances in Gastroenterology	2020
PMC10857973	00_None						Springer Nature	European Journal of Pediatrics	2023
PMC9415448	00_None	FALSE		marker-gene	TRUE	FALSE	Taylor & Francis	Gut Microbes	2022
PMC9578447	00_None	FALSE		marker-gene	FALSE	TRUE	Taylor & Francis	Gut Microbes	2022
PMC8941213	01_Bronze	TRUE	Zenodo	marker-gene	FALSE	FALSE	American Society for Biochemistry and Molecular Biology	Molecular & Cellular Proteomics : MCP	2022
PMC5874442	01_Bronze	TRUE	NCBI Sequence Read Archive	marker-gene	FALSE	FALSE	American Society for Microbiology	mSphere	2018
PMC6435815	01_Bronze	TRUE	NCBI Sequence Read Archive	marker-gene	FALSE	FALSE	American Society for Microbiology	mSystems	2019
PMC6714892	01_Bronze	TRUE	NCBI Sequence Read Archive	marker-gene	FALSE	FALSE	American Society for Microbiology	mSphere	2019
PMC7002309	01_Bronze	TRUE	NCBI Sequence Read Archive	marker-gene	FALSE	FALSE	American Society for Microbiology	mSphere	2020
PMC7857531	01_Bronze	TRUE	EMBL-EBI European Nucleotide Archive	marker-gene	FALSE	FALSE	American Society for Microbiology	mSystems	2021
PMC6824043	01_Bronze	TRUE	EMBL-EBI European Nucleotide Archive	marker-gene	FALSE	FALSE	BioMed Central	Genome Biology	2019
PMC9933289	01_Bronze	TRUE	NCBI Sequence Read Archive	marker-gene	FALSE	FALSE	BioMed Central	Journal of Translational Medicine	2023
PMC9380515	01_Bronze	TRUE	CNSA	marker-gene	FALSE	FALSE	BMJ Publishing Group	Gut	2022
PMC6700332	01_Bronze	TRUE	EMBL-EBI European Nucleotide Archive	marker-gene	FALSE	FALSE	Frontiers Media S.A.	Frontiers in Immunology	2019
PMC8013780	01_Bronze	TRUE	EMBL-EBI European Nucleotide Archive	marker-gene	FALSE	FALSE	Frontiers Media S.A.	Frontiers in Cellular and Infection Microbiology	2021
PMC8486285	01_Bronze	TRUE	NCBI Sequence Read Archive	marker-gene	FALSE	FALSE	Frontiers Media S.A.	Frontiers in Microbiology	2021
PMC9371947	01_Bronze	TRUE	Figshare	marker-gene	FALSE	FALSE	Frontiers Media S.A.	Frontiers in Microbiology	2022
PMC10211348	01_Bronze	TRUE	NCBI Sequence Read Archive	marker-gene	FALSE	FALSE	Frontiers Media S.A.	Frontiers in Microbiology	2023
PMC10448898	01_Bronze	TRUE	European Genome-Phenome Archive	shotgun	NA	FALSE	Frontiers Media S.A.	Frontiers in Microbiology	2023
PMC10469693	01_Bronze	TRUE	GSA	marker-gene	FALSE	FALSE	Frontiers Media S.A.	Frontiers in Cellular and Infection Microbiology	2023
PMC7463799	01_Bronze	TRUE	EMBL-EBI European Nucleotide Archive	marker-gene	FALSE	FALSE	MDPI	Genes	2020
PMC7700633	01_Bronze	TRUE	NCBI Sequence Read Archive	marker-gene	FALSE	FALSE	MDPI	Genes	2020
PMC7712117	01_Bronze	TRUE	NCBI Sequence Read Archive	marker-gene	FALSE	TRUE	MDPI	Journal of Fungi	2020
PMC7917833	01_Bronze	TRUE	NCBI Sequence Read Archive	marker-gene	FALSE	FALSE	MDPI	Toxins	2021
PMC8070191	01_Bronze	TRUE	NCBI Sequence Read Archive	marker-gene	FALSE	FALSE	MDPI	Nutrients	2021
PMC8466689	01_Bronze	TRUE	EMBL-EBI European Nucleotide Archive	marker-gene	FALSE	FALSE	MDPI	Nutrients	2021
PMC9145469	01_Bronze	TRUE	NCBI Sequence Read Archive	marker-gene	FALSE	FALSE	MDPI	Nutrients	2022
PMC9699110	01_Bronze	TRUE	NCBI Sequence Read Archive	marker-gene	FALSE	FALSE	MDPI	Metabolites	2022
PMC10418867	01_Bronze	TRUE	Figshare	marker-gene	FALSE	FALSE	MDPI	International Journal of Molecular Sciences	2023
PMC10740403	01_Bronze						MDPI	Antibiotics	2023
PMC10589304	01_Bronze						Nature Portfolio	Scientific Reports	2023
PMC3957428	01_Bronze	TRUE	MG-RAST	marker-gene	FALSE	FALSE	Nature Portfolio	Nature	2014
PMC8263620	01_Bronze	TRUE	Figshare	marker-gene	FALSE	FALSE	Nature Portfolio	Scientific Reports	2021
PMC10115642	01_Bronze	TRUE	NCBI Sequence Read Archive	marker-gene	FALSE	FALSE	Nature Portfolio	Nature Medicine	2023
PMC5784577	01_Bronze	TRUE	EMBL-EBI European Nucleotide Archive	marker-gene	FALSE	FALSE	PeerJ Inc.	PeerJ	2018
PMC3684604	01_Bronze	TRUE	NCBI Sequence Read Archive	marker-gene	FALSE	FALSE	Public Library of Science	PLoS ONE	2013
PMC5791994	01_Bronze	TRUE	NCBI Sequence Read Archive	marker-gene	FALSE	TRUE	Public Library of Science	PLoS ONE	2018
PMC6075747	01_Bronze	TRUE	EMBL-EBI European Nucleotide Archive	marker-gene	FALSE	FALSE	Public Library of Science	PLoS ONE	2018
PMC7394366	01_Bronze	TRUE	EMBL-EBI European Nucleotide Archive	marker-gene	FALSE	FALSE	Public Library of Science	PLoS ONE	2020
PMC8601557	01_Bronze	TRUE	NCBI Sequence Read Archive	marker-gene	FALSE	FALSE	Public Library of Science	PLoS ONE	2021
PMC8018350	01_Bronze	TRUE	EMBL-EBI European Nucleotide Archive	marker-gene	FALSE	FALSE	Taylor & Francis	Gut Microbes	2021
PMC8274447	01_Bronze	TRUE	EMBL-EBI European Nucleotide Archive	marker-gene	FALSE	FALSE	Taylor & Francis	Gut Microbes	2021
PMC9235884	01_Bronze	TRUE	EMBL-EBI European Nucleotide Archive	marker-gene	FALSE	FALSE	Taylor & Francis	Gut Microbes	2022
PMC9635555	01_Bronze	TRUE	EMBL-EBI European Nucleotide Archive, NIG DNA Data Bank of Japan, NCBI Sequence Read Archive	marker-gene	FALSE	FALSE	Taylor & Francis	Gut Microbes	2022
PMC10732203	01_Bronze						Taylor & Francis	Gut Microbes	2023
PMC7045387	02_Silver	TRUE	EMBL-EBI European Nucleotide Archive	marker-gene	TRUE	FALSE	American Society for Microbiology	mSphere	2020
PMC8672887	02_Silver	TRUE	NCBI Sequence Read Archive	marker-gene	TRUE	FALSE	American Society for Microbiology	Microbiology Spectrum	2021
PMC9430669	02_Silver	TRUE	NCBI Sequence Read Archive	marker-gene	TRUE	FALSE	American Society for Microbiology	Microbiology Spectrum	2022
PMC9602787	02_Silver	TRUE	NCBI Sequence Read Archive	marker-gene	TRUE	FALSE	American Society for Microbiology	Microbiology Spectrum	2022
PMC9927108	02_Silver	TRUE	EMBL-EBI European Nucleotide Archive	shotgun	NA	FALSE	American Society for Microbiology	Microbiology Spectrum	2022
PMC9927468	02_Silver	TRUE	NCBI Sequence Read Archive	shotgun	NA	FALSE	American Society for Microbiology	Microbiology Spectrum	2022
PMC10134842	02_Silver	TRUE	NCBI Sequence Read Archive	shotgun	NA	FALSE	American Society for Microbiology	mSystems	2023
PMC9927295	02_Silver	TRUE	NCBI Sequence Read Archive	marker-gene	TRUE	FALSE	American Society for Microbiology	Microbiology Spectrum	2023
PMC10130967	02_Silver	TRUE	Custom university repository	marker-gene	TRUE	FALSE	Baishideng Publishing Group Inc	World Journal of Gastroenterology	2023
PMC5320696	02_Silver	TRUE	EMBL-EBI European Nucleotide Archive	marker-gene	TRUE	FALSE	BioMed Central	Microbiome	2017
PMC7430031	02_Silver	TRUE	NCBI Sequence Read Archive	marker-gene	TRUE	FALSE	BioMed Central	BMC Microbiology	2020
PMC9233337	02_Silver	TRUE	NIG DNA Data Bank of Japan	marker-gene	TRUE	FALSE	BioMed Central	BMC Infectious Diseases	2022
PMC9387017	02_Silver	TRUE	NCBI Sequence Read Archive	marker-gene	TRUE	FALSE	BioMed Central	BMC Microbiology	2022
PMC10617124	02_Silver						BioMed Central	BMC Medicine	2023
PMC10668524	02_Silver						BioMed Central	BMC Microbiology	2023
PMC10722724	02_Silver						BioMed Central	Arthritis Research & Therapy	2023
PMC4392392	02_Silver	TRUE	EMBL-EBI European Nucleotide Archive	marker-gene	TRUE	FALSE	Elsevier	Microbes and Infection / Institut Pasteur	2015
PMC8399064	02_Silver	TRUE	NCBI Sequence Read Archive	marker-gene	TRUE	FALSE	Elsevier	EBioMedicine	2021
PMC4971113	02_Silver	TRUE	EMBL-EBI European Nucleotide Archive	marker-gene	TRUE	FALSE	Frontiers Media S.A.	Frontiers in Microbiology	2016
PMC5306211	02_Silver	TRUE	NCBI Sequence Read Archive	marker-gene	TRUE	FALSE	Frontiers Media S.A.	Frontiers in Microbiology	2017
PMC5534473	02_Silver	TRUE	EMBL-EBI European Nucleotide Archive	marker-gene	TRUE	FALSE	Frontiers Media S.A.	Frontiers in Microbiology	2017
PMC5859311	02_Silver	TRUE	MG-RAST	shotgun	NA	FALSE	Frontiers Media S.A.	Frontiers in Physiology	2018
PMC6636193	02_Silver	TRUE	NCBI Sequence Read Archive	marker-gene	TRUE	FALSE	Frontiers Media S.A.	Frontiers in Microbiology	2019
PMC7785823	02_Silver	TRUE	NCBI Sequence Read Archive	marker-gene	TRUE	FALSE	Frontiers Media S.A.	Frontiers in Nutrition	2020
PMC8327211	02_Silver	TRUE	NCBI Sequence Read Archive	marker-gene	TRUE	FALSE	Frontiers Media S.A.	Frontiers in Physiology	2021
PMC8483179	02_Silver	TRUE	NCBI Sequence Read Archive	marker-gene	TRUE	FALSE	Frontiers Media S.A.	Frontiers in Microbiology	2021
PMC8908310	02_Silver	TRUE	NCBI Sequence Read Archive	shotgun	NA	FALSE	Frontiers Media S.A.	Frontiers in Cellular and Infection Microbiology	2022
PMC9062042	02_Silver	TRUE	NCBI Sequence Read Archive	marker-gene	TRUE	FALSE	Frontiers Media S.A.	Frontiers in Cellular and Infection Microbiology	2022
PMC9240440	02_Silver	TRUE	NCBI Sequence Read Archive	marker-gene	TRUE	FALSE	Frontiers Media S.A.	Frontiers in Microbiology	2022
PMC9245424	02_Silver	TRUE	NCBI Sequence Read Archive	marker-gene	TRUE	FALSE	Frontiers Media S.A.	Frontiers in Immunology	2022
PMC9326469	02_Silver	TRUE	NCBI Sequence Read Archive	marker-gene	TRUE	FALSE	Frontiers Media S.A.	Frontiers in Microbiology	2022
PMC9445987	02_Silver	TRUE	NCBI Sequence Read Archive	marker-gene	TRUE	FALSE	Frontiers Media S.A.	Frontiers in Microbiology	2022
PMC9473543	02_Silver	TRUE	NCBI Sequence Read Archive	marker-gene	TRUE	FALSE	Frontiers Media S.A.	Frontiers in Cellular and Infection Microbiology	2022
PMC9484836	02_Silver	TRUE	NCBI Sequence Read Archive	marker-gene	TRUE	FALSE	Frontiers Media S.A.	Frontiers in Endocrinology	2022
PMC9623673	02_Silver	Controlled access; accessibility requirements not reported.	National Genomics Data Center (NGDC)	marker-gene	TRUE	FALSE	Frontiers Media S.A.	Frontiers in Microbiology	2022
PMC10115219	02_Silver	TRUE	NCBI Sequence Read Archive	marker-gene	TRUE	FALSE	Frontiers Media S.A.	Frontiers in Microbiology	2023
PMC10239838	02_Silver	TRUE	NCBI Sequence Read Archive	marker-gene	TRUE	FALSE	Frontiers Media S.A.	Frontiers in Microbiology	2023
PMC10443710	02_Silver	TRUE	NCBI Sequence Read Archive	marker-gene	TRUE	FALSE	Frontiers Media S.A.	Frontiers in Microbiology	2023
PMC9849685	02_Silver	TRUE	NCBI Sequence Read Archive	shotgun	NA	FALSE	Frontiers Media S.A.	Frontiers in Cellular and Infection Microbiology	2023
PMC9853418	02_Silver	TRUE	NCBI Sequence Read Archive	marker-gene	TRUE	FALSE	Frontiers Media S.A.	Frontiers in Microbiology	2023
PMC9994644	02_Silver	TRUE	NCBI Sequence Read Archive	shotgun	NA	FALSE	Frontiers Media S.A.	Frontiers in Microbiology	2023
PMC10755858	02_Silver						Frontiers Media S.A.	Frontiers in Immunology	2023
PMC7428472	02_Silver	TRUE	NCBI Sequence Read Archive	marker-gene	TRUE	FALSE	John Wiley and Sons Inc.	Brain and Behavior	2020
PMC5704223	02_Silver	TRUE	MG-RAST	marker-gene	TRUE	FALSE	MDPI	Genes	2017
PMC8471346	02_Silver	TRUE	NCBI Sequence Read Archive	marker-gene	TRUE	FALSE	MDPI	Journal of Fungi	2021
PMC10180880	02_Silver	TRUE	NCBI Sequence Read Archive	marker-gene	TRUE	FALSE	MDPI	Nutrients	2023
PMC10218993	02_Silver	TRUE	EMBL-EBI European Nucleotide Archive	marker-gene	TRUE	FALSE	MDPI	Journal of Fungi	2023
PMC10342944	02_Silver	TRUE	NCBI Sequence Read Archive	marker-gene	TRUE	FALSE	MDPI	Journal of Clinical Medicine	2023
PMC9953204	02_Silver	TRUE	EMBL-EBI European Nucleotide Archive	marker-gene	TRUE	FALSE	MDPI	Biomolecules	2023
PMC6131390	02_Silver	TRUE	NCBI Sequence Read Archive	marker-gene	TRUE	FALSE	Nature Portfolio	Nature Communications	2018
PMC6597572	02_Silver	TRUE	EMBL-EBI European Nucleotide Archive	marker-gene	TRUE	FALSE	Nature Portfolio	Scientific Reports	2019
PMC6925221	02_Silver	TRUE	DDBJ	marker-gene	TRUE	FALSE	Nature Portfolio	NPJ Biofilms and Microbiomes	2019
PMC7005909	02_Silver	TRUE	NCBI Sequence Read Archive	marker-gene	TRUE	FALSE	Nature Portfolio	Nature Medicine	2020
PMC7782528	02_Silver	TRUE	NCBI Sequence Read Archive	marker-gene	TRUE	FALSE	Nature Portfolio	Nature Communications	2021
PMC8044104	02_Silver	TRUE	NCBI Sequence Read Archive	marker-gene	TRUE	FALSE	Nature Portfolio	Communications Biology	2021
PMC8939874	02_Silver	TRUE	NCBI Sequence Read Archive	marker-gene	TRUE	FALSE	Nature Portfolio	Nature Microbiology	2022
PMC10382308	02_Silver	TRUE	NCBI Sequence Read Archive	marker-gene	TRUE	FALSE	Nature Portfolio	Pediatric Research	2023
PMC10917615	02_Silver						OAE Publishing Inc.	Microbiome Research Reports	2023
PMC7355182	02_Silver	TRUE	EMBL-EBI European Nucleotide Archive, NCBI Sequence Read Archive	shotgun	NA	FALSE	Oxford University Press	GigaScience	2020
PMC8095387	02_Silver	TRUE	EMBL-EBI European Nucleotide Archive, NCBI Sequence Read Archive	marker-gene	TRUE	FALSE	Oxford University Press	Journal of Crohn's & Colitis	2020
PMC9486989	02_Silver	TRUE	EMBL-EBI European Nucleotide Archive	marker-gene	TRUE	FALSE	Oxford University Press	FEMS Microbiology Ecology	2022
PMC10988104	02_Silver	TRUE	NCBI Sequence Read Archive	marker-gene	TRUE	FALSE	Oxford University Press	Inflammatory Bowel Diseases	2023
PMC8896017	02_Silver	TRUE	NCBI Sequence Read Archive	marker-gene	NA	FALSE	PeerJ Inc.	PeerJ	2022
PMC4160228	02_Silver	TRUE	MG-RAST	marker-gene	TRUE	FALSE	Public Library of Science	PLoS ONE	2014
PMC4409062	02_Silver	TRUE	NCBI Sequence Read Archive	marker-gene	TRUE	FALSE	Public Library of Science	PLoS ONE	2015
PMC6301613	02_Silver	TRUE	MG-RAST	marker-gene	TRUE	FALSE	Public Library of Science	PLoS ONE	2018
PMC7707496	02_Silver	TRUE	NCBI Sequence Read Archive	marker-gene	TRUE	FALSE	Public Library of Science	PLoS ONE	2020
PMC8053167	02_Silver	TRUE	EMBL-EBI European Nucleotide Archive	marker-gene	TRUE	FALSE	Springer Nature	Applied Microbiology and Biotechnology	2021
PMC10643725	02_Silver	TRUE	NCBI Sequence Read Archive	shotgun	NA	FALSE	Springer Nature	GeroScience	2023
PMC10643725	02_Silver						Springer Nature	GeroScience	2023
PMC10575810	02_Silver						Springer Nature	Current Microbiology	2023
PMC9728469	02_Silver	TRUE	NCBI Sequence Read Archive	marker-gene	FALSE	TRUE	Taylor & Francis	Gut Microbes	2022
PMC8546997	03_Gold	TRUE	EMBL-EBI European Nucleotide Archive	marker-gene	TRUE	TRUE	American Society for Microbiology	mSystems	2021
PMC10581192	03_Gold	TRUE	EMBL-EBI European Nucleotide Archive	marker-gene	TRUE	TRUE	American Society for Microbiology	Microbiology Spectrum	2023
PMC4967335	03_Gold	TRUE	EMBL-EBI European Nucleotide Archive	marker-gene	TRUE	TRUE	BioMed Central	Microbiome	2016
PMC7488854	03_Gold	TRUE	NCBI Sequence Read Archive	marker-gene	TRUE	TRUE	BioMed Central	Microbiome	2020
PMC10416509	03_Gold	TRUE	China National Center for Bioinformation (CNCB)	marker-gene	TRUE	TRUE	BioMed Central	Microbiome	2023
PMC10720197	03_Gold						BioMed Central	Microbiome	2023
PMC9975311	03_Gold	TRUE	NCBI Sequence Read Archive	marker-gene	TRUE	TRUE	Elsevier	Cell Reports Medicine	2023
PMC5309391	03_Gold	TRUE		marker-gene	TRUE	FALSE	Frontiers Media S.A.	Frontiers in Microbiology	2017
PMC7026674	03_Gold	TRUE	MG-RAST	marker-gene	TRUE	TRUE	Frontiers Media S.A.	Frontiers in Microbiology	2020
PMC9293081	03_Gold	TRUE	EMBL-EBI European Nucleotide Archive, NCBI Sequence Read Archive	marker-gene	TRUE	TRUE	John Wiley and Sons Inc.	The British Journal of Dermatology	2021
PMC8617723	03_Gold	TRUE	NCBI Sequence Read Archive	marker-gene	TRUE	TRUE	MDPI	Cells	2021
PMC9610947	03_Gold	TRUE	NCBI Sequence Read Archive	shotgun	NA	TRUE	MDPI	Microorganisms	2022
PMC9060457	03_Gold	TRUE	NCBI Sequence Read Archive	marker-gene	TRUE	TRUE	National Academy of Sciences	Proceedings of the National Academy of Sciences of the United States of America	2022
PMC5053876	03_Gold	TRUE	EMBL-EBI European Nucleotide Archive	marker-gene	TRUE	TRUE	Nature Portfolio	Nature Medicine	2016
PMC7118151	03_Gold	TRUE	EMBL-EBI European Nucleotide Archive, NCBI Sequence Read Archive	shotgun	NA	TRUE	Nature Portfolio	Communications Biology	2020
PMC8115155	03_Gold	TRUE	EMBL-EBI European Nucleotide Archive	shotgun	NA	TRUE	Nature Portfolio	The ISME Journal	2020
PMC8602372	03_Gold	TRUE	NCBI Sequence Read Archive	marker-gene	TRUE	TRUE	Nature Portfolio	Nature Communications	2021
PMC8813618	03_Gold	TRUE	EMBL-EBI European Nucleotide Archive, NIG DNA Data Bank of Japan, NCBI Sequence Read Archive	shotgun	NA	TRUE	Nature Portfolio	Nature Microbiology	2022
PMC10008552	03_Gold	TRUE	EMBL-EBI European Nucleotide Archive	marker-gene	TRUE	TRUE	Nature Portfolio	Nature Communications	2023
PMC9542937	03_Gold	TRUE	NCBI Sequence Read Archive	marker-gene	TRUE	TRUE	Taylor & Francis	Gut Microbes	2022
PMC10464540	03_Gold						Taylor & Francis	Gut Microbes	2023

### Sheet: S. Table 3
Sample Identifier	Host Identifier	Environmental Context
Name	Host Subject Id [sample]	Broad-scale environmental context [sample]
Sample Name	Host subject id [sample]	Broad-scale environmental context [study]
Sample Name [sample]	Host subject id [study]	Colon region [sample]
Sample name [sample]	Host_subject_id	Ecotype [sample]
Sampletitle [sample]	Patid [sample]	Env Biome [sample]
Specimen [sample]	Patient id [sample]	Env Broad Scale [sample]
User_sample_ID	Subject Id [sample]	Env Local Scale [sample]
		Env Medium [sample]
		Environment (biome) [sample]
		Environment (feature) [sample]
		Environment (material) [sample]
		Environmental medium [sample]
		Environmental medium [study]
		Local environmental context [sample]
		Local environmental context [study]

### Sheet: S. Table 4
Publisher	Total	No Badge (%)	Bronze (%)	Silver (%)	Gold (%)
American Society for Microbiology	21	6 (28.6%)	5 (23.8%)	8 (38.1%)	2 (9.5%)
BioMed Central	22	9 (40.9%)	2 (9.1%)	7 (31.8%)	4 (18.2%)
Frontiers Media S.A.	41	8 (19.5%)	7 (17.1%)	24 (58.5%)	2 (4.9%)
MDPI	32	14 (43.8%)	10 (31.3%)	6 (18.8%)	2 (6.3%)
Public Library of Science	11	2 (18.2%)	5 (45.5%)	4 (36.4%)	0 (0.0%)
Nature Portfolio	26	8 (30.8%)	4 (15.4%)	8 (30.8%)	6 (23.1%)
